# Current transcriptome database and biomarker discovery for immunotherapy by immune checkpoint blockade

**DOI:** 10.1101/2024.12.09.627506

**Authors:** Han Zhang, Binfeng Lu, Xinghua Lu, Anwaar Saeed, Lujia Chen

## Abstract

Immune checkpoint blockade (ICB) has revolutionized the current immuno-oncology and significantly improved clinical outcome for cancer treatment. Despite the advancement in clinics, only a small subset of patients derives immune response to the ICB therapy. Therefore, a robust predictive biomarker that identifies potential candidate becomes increasingly crucial in delivering this technology to the public. In this review, we first discuss the biomarkers that focus on tumor genome, tumor microenvironment and tumor-host interaction. Then, we compare existing databases for biomarker discovery for ICB response. We also present IOhub - an interactive web portal that incorporates 36 bulk and 10 single-cell transcriptome datasets for benchmark analysis of the current biomarkers. Finally, we highlight the trending interest in antibody drug conjugate and combination treatment and their use in precision immuno-oncology.
