## Supplementary material for "Current transcriptome database and biomarker discovery for immunotherapy by immune checkpoint blockade": Table 1

### Sheet: Sheet1
Biomarker	Data	Cancer Type
target the tumor neoantigen
Tumor Mutation Burden*	Genomic	Melanoma, NSCLC, Urothelial
Copy Number Alteration	Genomic	Pan-cancer
Frameshift Indel Burden	Genomic	Pan-cancer
IGR Burden	Genomic	Breast, Ovarian, Uterus, Cervical
HLA Genotype	Genomic	Melanoma, NSCLC
Single Gene Mutation	Genomic	Cancer type specific
Microsatellite Instability*	Genomic/Transcriptome	Colorectal, Gastric, Pancreatic, etc
TCR Clonality	Genomic	Pan-cancer
Neoantigen Burden	Genomic	Pan-cancer
target the tumor microenvironment
PD-L1 Expression*	IHC	pan-cancer
Immune Phenotype	IHC	pan-cancer
Deconvolution-based	Transcriptome	Melanoma, NSCLC, Urothelial
Inflammatory signatures	Transcriptome	Melanoma, NSCLC, Urothelial
Tertiary Lymphoid Structure	IHC/Transcriptome	Lung, Breast, Colorectal, Melanoma
target host profile
Gut Microbiota	Metagenome/Transcriptome	Melanoma, RCC
Epigenetic Modification	Epigenome	Pan-cancer
*FDA-approved
