## Supplementary material for "Current transcriptome database and biomarker discovery for immunotherapy by immune checkpoint blockade": Table 2

### Sheet: Sheet1
	IOhub	ICBatlas	ICB-Portal	TIGER	TIDE	TIRSF
Number of Datasets	46 (36B+10S)#	25	29	21 (18B+3S)	19	2
Number of Cancer Types	16	9	5	9	7	1
Bulk Transcriptome	✓	✓	✓	✓	✓	✓
Single-Cell Transcriptome	✓			✓
Deconvolution	✓
Single-Cell Inference	✓
Gene Set Signature	✓		✓	✓	✓	✓
Survival Analysis		✓	✓	✓	✓	✓
DE Analysis		✓		✓
#: B refers to Bulk transcriptome; S is short for Single-cell transciptome
