## Supplementary material for "Current transcriptome database and biomarker discovery for immunotherapy by immune checkpoint blockade": Table 3

### Sheet: Table 1
Cancer Type	Characteristic	Study	ICB Tumor Samples*				ICI	PMID	Dataset
			Pre	On/Post	R	NR
Bulk-RNAseq
Melanoma	metastatic	Hugo et al., Cell 2016	27	1	15	13	Pembrolizumab	26997480	GSE78220
Melanoma	metastatic	Nathanson et al., Cancer Immunol Res 2017	9	15	8	16	Ipilimumab	27956380	Supplemantary
Melanoma	metastatic	Riaz et al., Cell 2017	51	58	23	82	Nivolumab	29033130	GSE91061
Melanoma	metastatic	Gide et al., Cancer Cell 2019	73	18	49	42	Pembrolizumab/Nivolumab/Combined with Ipilimumab	30753825	PRJEB23709
Melanoma	metastatic	Liu et al., Nat Med 2019	120	1	49	72	anti-PD1/PDL1	31792460	Supplemantary
Melanoma	metastatic	Jaiswal et al., Cancer Immunol Res 2020	10	0	4	6	Pembrolizumab/Nivolumab/Combined with Ipilimumab	32917656	GSE122220
Melanoma	metastatic	Amato et al., Cancers 2020	14	0	8	6	anti-PD1/PDL1	32708981	GSE145996
Melanoma	metastatic	Auslander et al., Nat Med 2018	14	23	3	34	Ipilimumab/anti-PD1/Combined	30333558	GSE115821
Melanoma	metastatic	Zappasodi et al., Nature 2021	7	15	3	19	Ipilimumab	33588426	GSE165278
Melanoma	advanced	Prat et al., Cancer Res 2017	25	0	9	16	anti-PD1/anti-PDL1	28487385	GSE93157
Melanoma	primary	Augustin et al., JImmunotherCancer 2023	20	0	3	11	Nivolumab	37857525	GSE243238
Merkel Cell Carcinoma	primary/metastatic	Reinstein et al., Cancer Discov 2024	71	14	40	44	anti-PD1/PDL1	39058036	GSE235092
Urothelial Cancer	metastatic	Mariathasan et al., Nature 2018	348	0	68	230	Atezolizumab	29443960	EGAS00001002556
Urothelial Cancer	advanced	Rose et al., Br J Cancer 2021	90	0	16	73	anti-PD1/anti-PDL1	34294892	GSE176307
Urothelial Cancer	advanced	Carretero-Gonzalez et al., J Clin Oncol 2019	11	0	6	5	anti-PD1	NA	GSE111636
Renal Cell Carcinoma	metastatic	Miao et al., Science 2018	33	0	8	25	Nivolumab/Atezolizumab	29301960	Supplemantary
Renal Cell Carcinoma	advanced	Braun et al., Nat Med 2020	165	0	36	120	Nivolumab	32472114	Supplemantary
Renal Cell Carcinoma	metastatic	Ascierto et al., Cancer Immunol Res 2016	11	0	4	7	Nivolumab	27491898	GSE67501
Renal Cell Carcinoma	primary/metastatic	Shiuan et al., Cancers 2021	15	0	8	7	anti-PD1/anti-PDL1	33806963	Supplemantary
Renal Cell Carcinoma	non-metastatic	Singla et al., Sci Rep 2024	13	15	0	28	Nivolumab	38228729	GSE245372
Non-Small Cell Lung Cancer	metastatic	Cho et al., Exp Mol Med 2020	16	0	4	12	Nivolumab	32879421	GSE126044
Non-Small Cell Lung Cancer	advanced	Jung et al., Nat Commun 2019	27	0	8	19	anti-PD1	31537801	GSE135222
Non-Small Cell Lung Cancer	metastatic	Hwang et al., Sci Rep 2020	21	0	9	12	anti-PD1	31959763	GSE136961
Non-Small Cell Lung Cancer	advanced	Prat et al., Cancer Res 2017	35	0	9	26	anti-PD1/anti-PDL1	28487385	GSE93157
Non-Small Cell Lung Cancer	Resected	Altorki et al., Cell Reports Medicine 2024	32	29	11	50	anti-PDL1/anti-PDL1Radiotherapy	38401548	GSE253564
Malignant Pleural Mesothelioma	advanced	Lee et al., JCI Insight 2018	10	0	4	6	anti-PD1	29618661	GSE99070
Head and Neck Squamous Cell Carcinoma	advanced	Obradovic et al., Clin Cancer Res 2022	48	50	40	53	Nivolumab	35262677	GSE195832
Head and Neck Squamous Cell Carcinoma	advanced	Prat et al., Cancer Res 2017	5	0	2	3	anti-PD1/anti-PDL1	28487385	GSE93157
Glioblastomas	relapsed	Zhao et al., Nat Med 2019	34	0	17	17	Pembrolizumab/Nivolumab	30996326	PRJNA482620
Gastric Cancer	metastatic	Kim et al., Nat Med 2018	45	0	12	33	Pembrolizumab	30013197	PRJEB25780
Hepatocellular Carcinoma	primary	Xie et al., Cancer Res 2024	0	10	6	4	anti-PDL1	39495239	GSE279750
Hepatocellular Carcinoma	metastatic	Hsu et al., Liver Cancer 2021	24	0	6	18	anti-PD1/anti-PDL1	34414122	GSE140901
Breast Cancer	advanced	Quintela-Fandino et al., Breast Cancer Res 2020	6	0	3	3	Durvalumab	33176887	GSE139050
Esophgeal Cancer	resectable	van den Ende et al., Clin Cancer Res 2021	35	42	23	48	Atezolizumab	33504550	GSE165252
Nasopharyngeal Carcinoma	recurrent/metastatic	Lim et al., Nat Commun 2023	22	19	17	24	Nivolumab+Ipilimumab	37188668	GSE224450
Thymic Carcinoma	recurrent	He et al., Cell Rep Med 2021	9	0	4	5	Pembrolizumab	34622229	GSE181815
scRNAseq										R	NR
Triple-Negative Breast Cancer	metastatic	Zhang et al., Cancer Cell 2021	9	7	7	9	Atezolizumab	34653365	GSE169246	58965	30986
Colorectal Cancer	MSI-H	Li et al., Cancer Cell 2023	10	17	22	5	Toripalimab	37172580	GSE205506	54449	12091
Colorectal Cancer	advanced	Chen et al., Cancer Cell 2024	22	32	48	6	Pembrolizumab/Sintilimab	38981439	GSE236581	215734	22512
Non-Small Cell Lung Cancer	advanced	Kim et al., eLife 2024	33	0	5	9	anti-PD1/anti-PDL1	NA	GSE205335	15991	23045
Basal Cell Carcinoma	advanced	Yost et al., Nat Med 2019	11	11	12	10	Pembrolizumab/Cemiplimab	31359002	GSE123813	26879	26145
Breast Cancer	primary	Bassez et al., Nat Med 2021	42	42	24	56	Pembrolizumab	33958794	EGAS00001004809	82918	112830
Renal Cell Carcinoma	metastatic	Krishna et al., Cancer Cell 2021	3	12	6	3	Nivolumab+Ipilimumab	33861994	SRZ190804	29493	20362
Renal Cell Carcinoma	advanced	Bi et al., Cancer Cell 2021	1	4	2	2	Nivolumab	33711272	SCP1288	5532	2657
Melanoma	metastatic	Alvarez-Breckenridge et al., Cancer Immunol Res 2022	3	18	12	9	Nivolumab+Ipilimumab	35706413	SCP1493	7071	4329
Merkel Cell Carcinoma	primary/metastatic	Reinstein et al., Cancer Discov 2024	23	13	24	9	anti-PD1/PDL1	39058036	GSE235090	96856	25607
*: number of biopsies with transcriptome data (Pre, pretreatment; On, ontreatment; Post, posttreatment; R, responder; NR, nonresponder)
